# Detection of PCR chimeras in adaptive immune receptor repertoire sequencing using hidden Markov models

**DOI:** 10.1101/2025.02.21.638809

**Authors:** Mark Chernyshev, Aron Stålmarck, Martin Corcoran, Gunilla B. Karlsson Hedestam, Ben Murrell

## Abstract

Adaptive Immune Receptor Repertoire sequencing (AIRR-seq) has emerged as a central approach for studying T cell and B cell receptor populations, and is now an important component of studies of autoimmunity, immune responses to pathogens, vaccines, allergens, and cancers, and for antibody discovery. When amplifying the rearranged V(D)J genes encoding antigen receptors, each cycle of the Polymerase Chain Reaction (PCR) can produce spurious “chimeric” hybrids of two or more different template sequences. While the generation of chimeras is well understood in bacterial and viral sequencing, and there are dedicated tools to detect such sequences in bacterial and viral datasets, this is not the case for AIRR-seq. Further, the process that results in immune receptor sequences has domain-specific challenges, such as somatic hypermutation (SHM), and domain-specific opportunities, such as relatively well-known germline gene “reference” sequences. Here we describe CHMMAIRRa, a hidden Markov model for detecting chimeric sequences in AIRR-seq data, that specifically models SHM and incorporates germline reference sequences. We use simulations to characterize the performance of CHMMAIRRa and compare it to existing methods from other domains, we test the effect of PCR conditions on chimerism using IgM libraries generated in this study, and we apply CHMMAIRRa to four published AIRR-seq datasets to show the extent and impact of artifactual chimerism.
