## Supplementary data 1 for "Detection of PCR chimeras in adaptive immune receptor repertoire sequencing using hidden Markov models"

### Sheet: Databases
Database	Version	Link
IMGT V-QUEST	202430-2	imgt.org/vquest/refseqh.html
KI TCR DB	v0.0.1	gkhlab.gitlab.io/tcr/
OGRDB	9	ogrdb.airr-community.org/

### Sheet: PCR conditions
Condition	Cycles	Starting RNA (ng)	Extension time (s)	Indexing PCR template (ng)	Variable changed	Replicates
1	25	250	30	5	None	3
2	30	250	30	5	Cycles	3
3	35	250	30	5	Cycles	3
4	45	250	30	5	Cycles	3
5	25	25	30	5	Starting RNA	3
6	25	1000	30	5	Starting RNA	3
7	25	250	1	5	Extension time	3
8	25	250	30	50	Indexing PCR template	3

### Sheet: Software versions
Software	Version	Figure(s)	Parameters	Link
CHMMera	v0.1.2	3	For BW: base_mutation_probability: 0.05, prior_probability: 0.05. For DB: mutation_probabilities: [0.0, 0.005, 0.02, 0.04, 0.06, 0.08, 0.1, 0.12, 0.14, 0.16, 0.18, 0.2, 0.22, 0.24, 0.25], prior_probability: 0.05	github.com/MurrellGroup/CHMMera.jl
USEARCH	v11.0.667_i86linux32	3	--uchime2_ref	drive5.com/usearch/
VSEARCH	v2.29.1_linux_x86_64	3	--uchime_ref	github.com/torognes/vsearch
IgDiscover	V1.0.4	3-7,S1	See project repository	gitlab.com/gkhlab/igdiscover22
CHMMAIRRa	v0.0.1	4-7,S1,S2	DB mode with --receptor IG for IgM/IgG libraries and –receptor TCR for TRA/TRB/ TRD/TRG libraries.	github.com/MurrellGroup/CHMMAIRRa.jl
MAFFT	v7.490	all	Default.	mafft.cbrc.jp/alignment/software/
Julia	v1.10.5	all		julialang.org

### Sheet: Sequence counts
dataset	library	total	merged	assigned	filtered	chimeric	percent_chimeric	chain
IML369	IGG_IML3694_acute	4842232	4777889	4093354	3941728	32309	0.82	IGG
IML369	IGG_IML3694_convalescent	5701290	5586476	4222000	4045062	22895	0.566	IGG
IML369	IGG_IML3694_post-vax	8158571	8011800	6411202	6113594	32556	0.5327	IGG
IML369	IGG_IML3695_acute	4594108	4516270	3224225	3074234	16830	0.5474	IGG
IML369	IGG_IML3695_convalescent	5620379	5562365	4599622	4414059	26037	0.59	IGG
IML369	IGG_IML3695_post-vax	6742232	6632439	5644724	5415837	42475	0.784	IGG
IML369	IGM_IML3694_24cycle	1102412	969176	667677	639275	13400	2.096	IGM
IML369	IGM_IML3694_25cycle	1070302	954167	610989	581789	22194	3.814	IGM
IML369	IGM_IML3694_upstream	652551	606189	477384	447116	3377	0.7554	IGM
IML369	IGM_IML3695_24cycle	989121	927195	637217	607962	15449	2.541	IGM
IML369	IGM_IML3695_25cycle	921646	829652	508999	484283	12178	2.514	IGM
IML369	IGM_IML3695_upstream	667778	600625	425525	390503	4099	1.05	IGM
PRJNA300878	TRA_1A	195128	195128	31885	22311	421	1.887	TRA
PRJNA300878	TRA_1B	145254	145254	22699	15468	548	3.543	TRA
PRJNA300878	TRA_2A	437092	437092	46763	31310	684	2.186	TRA
PRJNA300878	TRA_2B	199111	199111	33447	23135	506	2.188	TRA
PRJNA300878	TRA_3A	255938	255938	33817	24071	639	2.654	TRA
PRJNA300878	TRA_3B	212984	212984	44685	32843	630	1.918	TRA
PRJNA300878	TRA_4A	208833	208833	47355	34536	595	1.723	TRA
PRJNA300878	TRA_4B	265067	265067	54298	38716	638	1.647	TRA
PRJNA300878	TRA_5A	118658	118658	14903	10109	432	4.273	TRA
PRJNA300878	TRA_5B	47252	47252	8587	5828	349	5.99	TRA
PRJNA300878	TRB_1A	975485	975485	145816	91866	4078	4.438	TRB
PRJNA300878	TRB_1B	925289	925289	115862	70039	2058	2.938	TRB
PRJNA300878	TRB_2A	1901852	1901852	238614	144818	6795	4.69	TRB
PRJNA300878	TRB_2B	1392491	1392491	216029	131457	6559	4.99	TRB
PRJNA300878	TRB_3A	1566797	1566797	202822	128723	5010	3.893	TRB
PRJNA300878	TRB_3B	1136773	1136773	180421	113995	6346	5.566	TRB
PRJNA300878	TRB_4A	1135851	1135851	186346	115678	5055	4.37	TRB
PRJNA300878	TRB_4B	1551131	1551131	248623	148198	7096	4.79	TRB
PRJNA300878	TRB_5A	754067	754067	84953	56451	2893	5.125	TRB
PRJNA300878	TRB_5B	583475	583475	92498	59120	2901	4.906	TRB
PRJNA308641	IGG_SRR3099377	243879	238436	150769	119181	1464	1.229	IGG
PRJNA308641	IGG_SRR3099378	288204	284623	186855	152536	1502	0.985	IGG
PRJNA308641	IGG_SRR3099379	265090	261128	180271	151047	5188	3.436	IGG
PRJNA308641	IGG_SRR3099382	77476	75628	51244	43071	559	1.298	IGG
PRJNA308641	IGG_SRR3099383	348983	333369	225004	181305	5649	3.115	IGG
PRJNA308641	IGG_SRR3099384	62811	61134	41658	34889	304	0.871	IGG
PRJNA308641	IGG_SRR3099385	21648	20956	14174	9575	35	0.3655	IGG
PRJNA308641	IGG_SRR3099386	113655	111817	82995	75778	3673	4.848	IGG
PRJNA308641	IGG_SRR3099387	239019	236394	163715	141385	3821	2.703	IGG
PRJNA308641	IGG_SRR3099392	216878	212376	145472	117230	2432	2.074	IGG
PRJNA308641	IGG_SRR3099393	260694	256517	175003	146171	2467	1.6875	IGG
PRJNA308641	IGG_SRR3099394	272194	266263	194597	161221	3311	2.053	IGG
PRJNA308641	IGG_SRR3099395	266968	262715	186057	156037	2970	1.903	IGG
PRJNA308641	IGG_SRR3099396	254121	248720	173395	143755	1979	1.377	IGG
PRJNA308641	IGG_SRR3099401	229626	220486	129311	111690	897	0.803	IGG
PRJNA308641	IGG_SRR3099402	263905	258869	168074	142170	1908	1.342	IGG
PRJNA308641	IGG_SRR3099403	231683	227727	148692	125702	2388	1.899	IGG
PRJNA308641	IGG_SRR3099404	203151	199542	133195	106392	2181	2.05	IGG
PRJNA308641	IGG_SRR3099407	265032	258911	171600	137413	1415	1.029	IGG
PRJNA308641	IGG_SRR3099410	336302	333416	234806	191646	3476	1.813	IGG
PRJNA308641	IGG_SRR3099411	455339	451479	299826	251591	5022	1.996	IGG
PRJNA308641	IGG_SRR3099412	467586	463207	326318	266436	4938	1.854	IGG
PRJNA308641	IGG_SRR3099413	482029	476156	351977	277522	5360	1.932	IGG
PRJNA308641	IGG_SRR3099414	391338	387349	276972	223497	3383	1.514	IGG
PRJNA308641	IGG_SRR3099421	327019	314794	183421	155958	1301	0.834	IGG
PRJNA308641	IGG_SRR3099422	326266	313450	203335	168847	3050	1.807	IGG
PRJNA308641	IGG_SRR3099423	82093	80135	53883	45001	582	1.293	IGG
PRJNA308641	IGG_SRR3099424	63774	62637	42554	35469	561	1.582	IGG
PRJNA308641	IGG_SRR3099425	118301	115609	91007	81977	7678	9.37	IGG
PRJNA308641	IGG_SRR3099426	353992	350538	255625	196961	1856	0.9424	IGG
PRJNA308641	IGG_SRR3099427	370940	367880	249467	203014	2376	1.17	IGG
PRJNA308641	IGG_SRR3099428	408608	404277	292752	231084	2076	0.8984	IGG
PRJNA308641	IGG_SRR3099430	413979	409511	286776	210281	1403	0.667	IGG
PRJNA308641	IGG_SRR3099431	359743	356188	249636	189039	1494	0.7905	IGG
PRJNA308641	IGG_SRR3099437	342234	327990	180211	153508	4947	3.223	IGG
PRJNA308641	IGG_SRR3099438	271512	261722	178283	146461	3099	2.115	IGG
PRJNA308641	IGG_SRR3099439	315878	304019	217895	175344	4233	2.414	IGG
PRJNA308641	IGG_SRR3099441	106439	104552	71266	57939	1001	1.728	IGG
PRJNA308641	IGG_SRR3099442	96005	93230	72888	65458	1538	2.35	IGG
PRJNA308641	IGG_SRR3099443	250148	248443	180204	148576	2597	1.748	IGG
PRJNA308641	IGG_SRR3099444	234427	232734	168818	138707	2363	1.703	IGG
PRJNA308641	IGG_SRR3099445	403874	400859	307121	247162	7559	3.059	IGG
PRJNA308641	IGG_SRR3099446	223590	221772	162960	135168	2460	1.82	IGG
PRJNA308641	IGG_SRR3099447	252253	249586	153267	94159	926	0.9834	IGG
PRJNA308641	IGG_SRR3099454	323395	310312	209300	164555	5079	3.086	IGG
PRJNA308641	IGG_SRR3099455	62840	61084	40900	33736	996	2.953	IGG
PRJNA308641	IGG_SRR3099456	297629	285336	196532	154416	4313	2.793	IGG
PRJNA308641	IGG_SRR3099457	35536	34801	24193	17313	535	3.09	IGG
PRJNA308641	IGG_SRR3099458	118290	115306	92596	82096	5964	7.266	IGG
PRJNA308641	IGG_SRR3099459	347406	345061	252640	203264	2194	1.079	IGG
PRJNA308641	IGG_SRR3099460	364621	361928	266718	210405	2736	1.301	IGG
PRJNA308641	IGG_SRR3099461	302786	300746	231067	190429	2319	1.218	IGG
PRJNA308641	IGG_SRR3099462	280407	277359	182934	157938	3538	2.24	IGG
PRJNA308641	IGG_SRR3099463	311227	307921	233088	185478	2997	1.616	IGG
PRJNA308641	IGG_SRR3099464	369765	367044	273533	216932	2844	1.311	IGG
PRJNA308641	IGG_SRR3099470	269573	260020	184100	150373	4052	2.695	IGG
PRJNA308641	IGG_SRR3099471	231163	222705	164947	129955	6229	4.793	IGG
PRJNA308641	IGG_SRR3099472	242903	234596	167879	128615	4887	3.799	IGG
PRJNA308641	IGG_SRR3099473	236618	233968	150346	128520	3450	2.684	IGG
PRJNA308641	IGG_SRR3099474	304594	292839	219054	178251	6978	3.914	IGG
PRJNA308641	IGG_SRR3099475	108157	104195	80958	71101	3023	4.25	IGG
PRJNA308641	IGG_SRR3099476	427765	424460	334748	278776	3693	1.325	IGG
PRJNA308641	IGG_SRR3099477	412861	409429	298504	245572	3566	1.452	IGG
PRJNA308641	IGG_SRR3099478	458325	453664	324720	265792	6283	2.363	IGG
PRJNA308641	IGG_SRR3099479	439611	436239	333079	281127	3681	1.31	IGG
PRJNA308641	IGG_SRR3099480	295501	292601	190118	122460	1143	0.9336	IGG
PRJNA308641	IGM_SRR3099380	508343	503945	415015	360056	13183	3.662	IGM
PRJNA308641	IGM_SRR3099381	464751	461261	305822	242584	4337	1.788	IGM
PRJNA308641	IGM_SRR3099388	263810	261861	182840	160571	10945	6.816	IGM
PRJNA308641	IGM_SRR3099389	305753	303169	203504	180549	7355	4.074	IGM
PRJNA308641	IGM_SRR3099390	342947	340665	264892	243540	10763	4.418	IGM
PRJNA308641	IGM_SRR3099391	282468	280391	216484	197472	10308	5.22	IGM
PRJNA308641	IGM_SRR3099397	295468	293888	221284	199422	11070	5.55	IGM
PRJNA308641	IGM_SRR3099398	331459	329798	240470	217021	8910	4.105	IGM
PRJNA308641	IGM_SRR3099399	345007	343018	281084	257390	12804	4.973	IGM
PRJNA308641	IGM_SRR3099400	378363	376226	299753	276785	11141	4.023	IGM
PRJNA308641	IGM_SRR3099405	327464	325528	200982	177790	4446	2.5	IGM
PRJNA308641	IGM_SRR3099406	325263	323036	234861	212149	9768	4.605	IGM
PRJNA308641	IGM_SRR3099408	249160	247608	195221	178353	14089	7.9	IGM
PRJNA308641	IGM_SRR3099409	284665	282702	225924	206405	12385	6	IGM
PRJNA308641	IGM_SRR3099415	410635	407775	362214	318752	13223	4.15	IGM
PRJNA308641	IGM_SRR3099416	449097	445937	374135	329250	16267	4.94	IGM
PRJNA308641	IGM_SRR3099417	521113	518049	435907	388671	17313	4.453	IGM
PRJNA308641	IGM_SRR3099418	331231	329181	248221	226820	10811	4.766	IGM
PRJNA308641	IGM_SRR3099419	471378	468930	408645	361250	14437	3.996	IGM
PRJNA308641	IGM_SRR3099420	468920	466072	401231	352433	14456	4.1	IGM
PRJNA308641	IGM_SRR3099429	309031	306879	238639	217997	8073	3.703	IGM
PRJNA308641	IGM_SRR3099432	533009	529009	385740	331158	7830	2.365	IGM
PRJNA308641	IGM_SRR3099433	463595	461061	330369	291152	8570	2.943	IGM
PRJNA308641	IGM_SRR3099434	460813	458349	320215	281985	7121	2.525	IGM
PRJNA308641	IGM_SRR3099435	471874	468339	343155	292661	7029	2.402	IGM
PRJNA308641	IGM_SRR3099436	489340	485386	356248	300835	7938	2.639	IGM
PRJNA308641	IGM_SRR3099440	302460	300388	244314	223903	11863	5.297	IGM
PRJNA308641	IGM_SRR3099448	378682	376634	327784	293063	9286	3.168	IGM
PRJNA308641	IGM_SRR3099449	449051	446143	388369	341296	11340	3.322	IGM
PRJNA308641	IGM_SRR3099450	489706	486849	405533	355492	13916	3.914	IGM
PRJNA308641	IGM_SRR3099451	315870	313717	242098	220989	6097	2.76	IGM
PRJNA308641	IGM_SRR3099452	438162	436240	386400	345527	15789	4.57	IGM
PRJNA308641	IGM_SRR3099453	309604	307683	235166	193789	4798	2.477	IGM
PRJNA308641	IGM_SRR3099465	391962	389417	345395	301905	9204	3.049	IGM
PRJNA308641	IGM_SRR3099466	402395	399731	355739	308547	10067	3.264	IGM
PRJNA308641	IGM_SRR3099467	497248	494653	426010	375716	15801	4.207	IGM
PRJNA308641	IGM_SRR3099468	302880	301589	273111	247300	9637	3.896	IGM
PRJNA308641	IGM_SRR3099469	1516274	1504420	1179310	1014515	43226	4.26	IGM
PRJNA308641	IGM_SRR3099481	473752	470724	402862	354453	11924	3.363	IGM
PRJNA308641	IGM_SRR3099482	1023663	1016741	787892	685334	23468	3.424	IGM
PRJNA308641	IGM_SRR3099483	329791	327977	294841	264958	10957	4.137	IGM
GKH_TCR	TRA_D01	866608	866608	851919	716792	4367	0.6094	TRA
GKH_TCR	TRA_D02	1217459	1217459	1207245	1035693	5657	0.5464	TRA
GKH_TCR	TRA_D03	954519	954519	937781	794158	6810	0.8574	TRA
GKH_TCR	TRA_D04	1486348	1486348	1474927	1266451	9713	0.767	TRA
GKH_TCR	TRA_D05	1002892	1002892	999792	882055	6294	0.7134	TRA
GKH_TCR	TRA_D06	673028	673028	664058	622461	1121	0.18	TRA
GKH_TCR	TRA_D07	959414	959414	952579	805941	3954	0.4907	TRA
GKH_TCR	TRA_D08	580820	580820	577254	524732	2285	0.4355	TRA
GKH_TCR	TRA_D09	809789	809789	805187	719597	7966	1.107	TRA
GKH_TCR	TRA_D10	1201674	1201674	1192131	1088485	11374	1.045	TRA
GKH_TCR	TRA_D11	1441107	1441107	1432091	1291252	19303	1.495	TRA
GKH_TCR	TRA_D12	1375427	1375427	1371084	1226750	7573	0.617	TRA
GKH_TCR	TRA_D13	1382640	1382640	1378905	1222036	5623	0.4602	TRA
GKH_TCR	TRA_D14	275423	275423	268804	237275	4177	1.761	TRA
GKH_TCR	TRA_D15	1128111	1128111	1124562	955333	3739	0.3914	TRA
GKH_TCR	TRA_D16	1146642	1146642	1141730	992019	3196	0.3223	TRA
GKH_TCR	TRA_D17	524581	524581	516652	451325	3491	0.7734	TRA
GKH_TCR	TRA_D18	359014	359014	352822	299234	822	0.2747	TRA
GKH_TCR	TRA_D19	710457	710457	706856	627762	4901	0.781	TRA
GKH_TCR	TRA_D20	282202	282202	279247	248994	948	0.3806	TRA
GKH_TCR	TRA_D21	364246	364246	361709	323641	1254	0.3875	TRA
GKH_TCR	TRA_D22	1089711	1089711	1082484	986709	4621	0.4683	TRA
GKH_TCR	TRA_D23	140374	140374	139577	122218	425	0.3477	TRA
GKH_TCR	TRA_D24	1169630	1169630	1162147	1044856	13083	1.252	TRA
GKH_TCR	TRA_D25	1176972	1176972	1174170	1052692	6423	0.6104	TRA
GKH_TCR	TRA_D26	225927	225927	223979	198552	2697	1.358	TRA
GKH_TCR	TRA_D27	689146	689146	672054	421065	1282	0.3044	TRA
GKH_TCR	TRA_D28	1006122	1006122	991124	858200	5304	0.618	TRA
GKH_TCR	TRA_D29	1308434	1308434	1302085	1185911	7523	0.6343	TRA
GKH_TCR	TRA_D30	526993	526993	521185	485955	1888	0.3884	TRA
GKH_TCR	TRA_D31	273899	273899	272162	242462	896	0.3696	TRA
GKH_TCR	TRA_D32	759522	759522	756737	672501	6580	0.9785	TRA
GKH_TCR	TRA_D33	787518	787518	784339	711757	1480	0.2079	TRA
GKH_TCR	TRA_D34	1074643	1074643	1064175	968419	5978	0.617	TRA
GKH_TCR	TRA_D35	1055599	1055599	1034185	888771	6908	0.7773	TRA
GKH_TCR	TRA_D36	623351	623351	619934	549714	4228	0.769	TRA
GKH_TCR	TRA_D37	1380314	1380314	1368600	1205605	14486	1.201	TRA
GKH_TCR	TRA_D38	233646	233646	231505	211078	2117	1.003	TRA
GKH_TCR	TRA_D39	564536	564536	561789	492690	3912	0.794	TRA
GKH_TCR	TRA_D40	379907	379907	377544	340214	3035	0.892	TRA
GKH_TCR	TRA_D41	774650	774650	771419	669151	7627	1.14	TRA
GKH_TCR	TRA_D42	816877	816877	814045	725562	4019	0.5537	TRA
GKH_TCR	TRA_D43	968338	968338	944841	810877	7083	0.8735	TRA
GKH_TCR	TRA_D44	402927	402927	400279	310421	2356	0.759	TRA
GKH_TCR	TRA_D45	1155250	1155250	1134973	813833	3341	0.4106	TRA
GKH_TCR	TRB_D01	754707	754707	740993	684115	9029	1.319	TRB
GKH_TCR	TRB_D02	825709	825709	804311	763448	14015	1.836	TRB
GKH_TCR	TRB_D03	815964	815964	803416	752077	10977	1.46	TRB
GKH_TCR	TRB_D04	644723	644723	629001	584803	7060	1.207	TRB
GKH_TCR	TRB_D05	1066855	1066855	1063721	1013717	27495	2.713	TRB
GKH_TCR	TRB_D06	1005358	1005358	964048	925286	16920	1.829	TRB
GKH_TCR	TRB_D07	855958	855958	836762	782934	13072	1.67	TRB
GKH_TCR	TRB_D08	898645	898645	845616	782911	6370	0.8135	TRB
GKH_TCR	TRB_D09	820262	820262	800705	757255	23595	3.115	TRB
GKH_TCR	TRB_D10	858090	858090	854464	816844	11365	1.392	TRB
GKH_TCR	TRB_D11	935468	935468	928374	877394	14401	1.642	TRB
GKH_TCR	TRB_D12	1174695	1174695	1172132	1116984	27704	2.48	TRB
GKH_TCR	TRB_D13	842767	842767	836611	794161	17162	2.16	TRB
GKH_TCR	TRB_D14	360459	360459	341640	323133	12499	3.867	TRB
GKH_TCR	TRB_D15	1137551	1137551	1132417	1075887	28544	2.652	TRB
GKH_TCR	TRB_D16	1177019	1177019	1171807	1115011	19083	1.712	TRB
GKH_TCR	TRB_D17	852788	852788	822004	776209	23539	3.033	TRB
GKH_TCR	TRB_D18	967100	967100	841200	800361	8728	1.091	TRB
GKH_TCR	TRB_D19	648817	648817	642207	611377	18673	3.055	TRB
GKH_TCR	TRB_D20	442798	442798	427985	406366	10430	2.566	TRB
GKH_TCR	TRB_D21	702936	702936	690786	652869	10275	1.574	TRB
GKH_TCR	TRB_D22	796782	796782	790427	748801	15127	2.02	TRB
GKH_TCR	TRB_D23	242386	242386	235717	223997	7335	3.275	TRB
GKH_TCR	TRB_D24	967245	967245	963543	925520	14253	1.54	TRB
GKH_TCR	TRB_D25	1247874	1247874	1244945	1189005	29064	2.445	TRB
GKH_TCR	TRB_D26	274291	274291	264322	250875	9764	3.893	TRB
GKH_TCR	TRB_D27	502104	502104	475490	458654	7894	1.721	TRB
GKH_TCR	TRB_D28	790525	790525	778632	733097	11818	1.612	TRB
GKH_TCR	TRB_D29	859311	859311	850256	812739	16572	2.04	TRB
GKH_TCR	TRB_D30	530345	530345	524196	500103	13578	2.715	TRB
GKH_TCR	TRB_D31	614852	614852	595872	560325	12649	2.258	TRB
GKH_TCR	TRB_D32	522714	522714	518069	494739	13625	2.754	TRB
GKH_TCR	TRB_D33	853020	853020	843636	806222	17282	2.145	TRB
GKH_TCR	TRB_D34	788159	788159	783354	748403	7716	1.031	TRB
GKH_TCR	TRB_D35	750624	750624	737447	693830	10370	1.494	TRB
GKH_TCR	TRB_D36	356376	356376	353193	334734	8831	2.639	TRB
GKH_TCR	TRB_D37	878378	878378	871097	833125	17038	2.045	TRB
GKH_TCR	TRB_D38	297142	297142	288614	274566	4772	1.738	TRB
GKH_TCR	TRB_D39	459640	459640	453878	430475	10709	2.488	TRB
GKH_TCR	TRB_D40	455421	455421	443297	423630	10187	2.404	TRB
GKH_TCR	TRB_D41	941856	941856	930232	881206	25541	2.898	TRB
GKH_TCR	TRB_D42	683568	683568	676197	646255	13635	2.11	TRB
GKH_TCR	TRB_D43	877257	877257	857152	803069	14763	1.838	TRB
GKH_TCR	TRB_D44	670536	670536	638354	607075	17732	2.92	TRB
GKH_TCR	TRB_D45	1145398	1145398	1138497	1084098	26722	2.465	TRB
GKH_TCR	TRD_D01	125470	125470	110784	104271	2	0.001918	TRD
GKH_TCR	TRD_D02	90388	90388	80689	75034	1	0.001332	TRD
GKH_TCR	TRD_D03	162843	162843	149617	141914	0	0	TRD
GKH_TCR	TRD_D04	79851	79851	76252	72069	3	0.00416	TRD
GKH_TCR	TRD_D05	29312	29312	28084	26551	0	0	TRD
GKH_TCR	TRD_D06	69956	69956	54710	51985	0	0	TRD
GKH_TCR	TRD_D07	96467	96467	87177	83243	1	0.001202	TRD
GKH_TCR	TRD_D08	94127	94127	77959	74602	1	0.001341	TRD
GKH_TCR	TRD_D09	141679	141679	139301	133315	0	0	TRD
GKH_TCR	TRD_D10	75208	75208	74054	71322	1	0.001402	TRD
GKH_TCR	TRD_D11	71258	71258	69972	66975	3	0.00448	TRD
GKH_TCR	TRD_D12	79924	79924	76318	73396	0	0	TRD
GKH_TCR	TRD_D13	44019	44019	40005	36223	0	0	TRD
GKH_TCR	TRD_D14	69890	69890	55485	53095	0	0	TRD
GKH_TCR	TRD_D15	64124	64124	60468	58021	0	0	TRD
GKH_TCR	TRD_D16	24130	24130	19959	18297	0	0	TRD
GKH_TCR	TRD_D17	36159	36159	30577	28224	0	0	TRD
GKH_TCR	TRD_D18	209744	209744	146022	140646	0	0	TRD
GKH_TCR	TRD_D19	83355	83355	82148	77699	0	0	TRD
GKH_TCR	TRD_D20	32916	32916	28104	26734	0	0	TRD
GKH_TCR	TRD_D21	32700	32700	31848	30003	0	0	TRD
GKH_TCR	TRD_D22	40785	40785	37311	34834	0	0	TRD
GKH_TCR	TRD_D23	47031	47031	42720	39497	0	0	TRD
GKH_TCR	TRD_D24	101850	101850	100377	97067	2	0.00206	TRD
GKH_TCR	TRD_D25	66962	66962	63950	62382	0	0	TRD
GKH_TCR	TRD_D26	42214	42214	36262	33673	1	0.00297	TRD
GKH_TCR	TRD_D27	127004	127004	124533	120196	0	0	TRD
GKH_TCR	TRD_D28	155179	155179	146063	134988	2	0.001482	TRD
GKH_TCR	TRD_D29	67501	67501	65187	61985	0	0	TRD
GKH_TCR	TRD_D30	42635	42635	41783	39709	0	0	TRD
GKH_TCR	TRD_D31	70753	70753	58552	54839	0	0	TRD
GKH_TCR	TRD_D32	105451	105451	103077	99627	2	0.002008	TRD
GKH_TCR	TRD_D33	65309	65309	60796	55175	0	0	TRD
GKH_TCR	TRD_D34	29855	29855	29305	27619	0	0	TRD
GKH_TCR	TRD_D35	152642	152642	145135	136495	0	0	TRD
GKH_TCR	TRD_D36	36996	36996	36715	34703	0	0	TRD
GKH_TCR	TRD_D37	40856	40856	37118	33592	0	0	TRD
GKH_TCR	TRD_D38	34455	34455	31480	30140	0	0	TRD
GKH_TCR	TRD_D39	134607	134607	131937	126652	2	0.001579	TRD
GKH_TCR	TRD_D40	78898	78898	77315	74710	0	0	TRD
GKH_TCR	TRD_D41	46724	46724	45407	36638	0	0	TRD
GKH_TCR	TRD_D42	87204	87204	85441	81203	1	0.001231	TRD
GKH_TCR	TRD_D43	154216	154216	144219	136068	3	0.002205	TRD
GKH_TCR	TRD_D44	40465	40465	33617	31620	0	0	TRD
GKH_TCR	TRD_D45	29073	29073	28108	24835	0	0	TRD
GKH_TCR	TRG_D01	209904	209904	189859	157146	4426	2.816	TRG
GKH_TCR	TRG_D02	258514	258514	237562	191034	6002	3.143	TRG
GKH_TCR	TRG_D03	136120	136120	130361	108374	269	0.2482	TRG
GKH_TCR	TRG_D04	268842	268842	261141	207992	10929	5.254	TRG
GKH_TCR	TRG_D05	236936	236936	232375	186585	16245	8.7	TRG
GKH_TCR	TRG_D06	344630	344630	297417	252866	12811	5.066	TRG
GKH_TCR	TRG_D07	260901	260901	243298	168564	3610	2.143	TRG
GKH_TCR	TRG_D08	173867	173867	156067	134980	1584	1.174	TRG
GKH_TCR	TRG_D09	156676	156676	155594	125409	2412	1.923	TRG
GKH_TCR	TRG_D10	130181	130181	129184	104716	3368	3.217	TRG
GKH_TCR	TRG_D11	154148	154148	152919	120214	3658	3.043	TRG
GKH_TCR	TRG_D12	169840	169840	164576	137359	3358	2.445	TRG
GKH_TCR	TRG_D13	164507	164507	149977	103973	4760	4.58	TRG
GKH_TCR	TRG_D14	87661	87661	82085	72853	3096	4.25	TRG
GKH_TCR	TRG_D15	210142	210142	202912	141162	5765	4.082	TRG
GKH_TCR	TRG_D16	275135	275135	240819	176002	8482	4.82	TRG
GKH_TCR	TRG_D17	117442	117442	107641	86293	3026	3.506	TRG
GKH_TCR	TRG_D18	359780	359780	242764	211153	2986	1.414	TRG
GKH_TCR	TRG_D19	123145	123145	122150	103122	1580	1.532	TRG
GKH_TCR	TRG_D20	77659	77659	68241	58801	2776	4.723	TRG
GKH_TCR	TRG_D21	97504	97504	96990	76739	1675	2.184	TRG
GKH_TCR	TRG_D22	140428	140428	129523	107305	4417	4.117	TRG
GKH_TCR	TRG_D23	65553	65553	63007	57210	1769	3.092	TRG
GKH_TCR	TRG_D24	103315	103315	102587	86314	249	0.2886	TRG
GKH_TCR	TRG_D25	162163	162163	157039	112833	968	0.858	TRG
GKH_TCR	TRG_D26	65163	65163	59643	52432	1183	2.256	TRG
GKH_TCR	TRG_D27	130277	130277	128783	108209	2052	1.896	TRG
GKH_TCR	TRG_D28	227067	227067	220157	160310	2691	1.679	TRG
GKH_TCR	TRG_D29	129182	129182	124506	107146	3915	3.654	TRG
GKH_TCR	TRG_D30	62275	62275	61240	42483	857	2.018	TRG
GKH_TCR	TRG_D31	136710	136710	122722	100632	3381	3.36	TRG
GKH_TCR	TRG_D32	101038	101038	99302	91039	791	0.8687	TRG
GKH_TCR	TRG_D33	155174	155174	144560	123044	5932	4.82	TRG
GKH_TCR	TRG_D34	176258	176258	172459	58796	1090	1.854	TRG
GKH_TCR	TRG_D35	210475	210475	204839	181642	3917	2.156	TRG
GKH_TCR	TRG_D36	36841	36841	36722	30869	268	0.868	TRG
GKH_TCR	TRG_D37	170600	170600	161183	122680	8974	7.316	TRG
GKH_TCR	TRG_D38	72497	72497	67709	56192	2522	4.49	TRG
GKH_TCR	TRG_D39	132524	132524	131216	112600	1329	1.181	TRG
GKH_TCR	TRG_D40	98977	98977	98344	79953	1999	2.5	TRG
GKH_TCR	TRG_D41	93975	93975	93184	76277	737	0.9663	TRG
GKH_TCR	TRG_D42	118197	118197	116973	98606	2628	2.666	TRG
GKH_TCR	TRG_D43	228612	228612	220312	178914	4597	2.57	TRG
GKH_TCR	TRG_D44	113045	113045	105248	90820	7426	8.18	TRG
GKH_TCR	TRG_D45	235790	235790	232408	178615	10347	5.793	TRG
PCR_conditions	D1-C1-IGM	665139	661275	576247	551221	3209	0.582	IGM
PCR_conditions	D1-C2-IGM	734335	726893	604474	577443	11737	2.033	IGM
PCR_conditions	D1-C3-IGM	717675	703283	605741	578049	25261	4.37	IGM
PCR_conditions	D1-C4-IGM	739433	732142	578878	553601	28276	5.11	IGM
PCR_conditions	D1-C5-IGM	598552	593080	481179	460317	2201	0.478	IGM
PCR_conditions	D1-C6-IGM	720794	717015	618971	591559	4102	0.6934	IGM
PCR_conditions	D1-C7-IGM	452754	449826	397288	379253	1859	0.4902	IGM
PCR_conditions	D1-C8-IGM	472324	467822	417767	396709	14101	3.555	IGM
PCR_conditions	D2-C1-IGM	713870	709486	614387	588303	4410	0.7495	IGM
PCR_conditions	D2-C2-IGM	704816	698701	593495	568232	12055	2.121	IGM
PCR_conditions	D2-C3-IGM	676071	665073	570823	545294	24042	4.41	IGM
PCR_conditions	D2-C4-IGM	570942	562451	495723	473348	25644	5.418	IGM
PCR_conditions	D2-C5-IGM	788465	781596	603596	576827	3470	0.6016	IGM
PCR_conditions	D2-C6-IGM	629147	625898	549371	526385	3195	0.607	IGM
PCR_conditions	D2-C7-IGM	452502	449138	389753	371478	3062	0.824	IGM
PCR_conditions	D2-C8-IGM	537363	530399	397080	376692	13931	3.7	IGM
PCR_conditions	D3-C1-IGM	816377	811698	718226	687494	4974	0.7236	IGM
PCR_conditions	D3-C2-IGM	636038	630244	551464	524573	13366	2.549	IGM
PCR_conditions	D3-C3-IGM	799659	786908	659403	628560	28954	4.605	IGM
PCR_conditions	D3-C4-IGM	588239	577524	491161	468584	25296	5.4	IGM
PCR_conditions	D3-C5-IGM	684625	680649	577751	553455	3128	0.565	IGM
PCR_conditions	D3-C6-IGM	744995	741324	636498	609326	5748	0.9434	IGM
PCR_conditions	D3-C7-IGM	420098	416445	350947	334241	2848	0.852	IGM
PCR_conditions	D3-C8-IGM	441848	436782	372998	353185	15230	4.312	IGM
